# A tyrosine kinase protein interaction map reveals targetable EGFR network oncogenesis in lung cancer

**DOI:** 10.1101/2020.07.02.185173

**Authors:** Swati Kaushik, Franziska Haderk, Xin Zhao, Hsien-Ming Hu, Khyati N. Shah, Gwendolyn M. Jang, Victor Olivas, Shigeki Nanjo, John Jascur, Vincent B. Masto, Daniel Ciznadija, Ido Sloma, Emilie Gross, Scott L. Weinrich, Jeffery R. Johnson, Trever G. Bivona, Nevan J. Krogan, Sourav Bandyopadhyay

## Abstract

Signaling networks balance the activities of many physically interacting proteins and perturbations to this network influence downstream signaling, potentially leading to oncogenic states. Using affinity purification-mass spectrometry we defined this network for all 90 human tyrosine kinases revealing 1,463 mostly novel interactions between these key cancer proteins and diverse molecular complexes. Modulation of interactor levels altered growth phenotypes associated with corresponding tyrosine kinase partners suggesting that tumors may alter the stoichiometries of interactors to maximize oncogenic signaling. We show that the levels of EGFR interactors delineates this form of network oncogenesis in 19% of EGFR wild-type lung cancer patients which were mostly otherwise oncogene negative, predicting sensitivity to EGFR inhibitors in vitro and in vivo. EGFR network oncogenesis occurs through mechanistically distinct network alleles often in cooperation with weak oncogenes in the MAPK pathway. Network oncogenesis may be a common and targetable convergent mechanism of oncogenic pathway activation in cancer.

**HIGHLIGHTS:**

- A human tyrosine kinome protein interaction map reveals novel physical and functional associations.
- Dependence on oncogenic tyrosine kinases is modulated through perturbation of their interactors.
- EGFR network oncogenesis in up to 19% of EGFR wild-type lung cancers is targetable.
- EGFR network oncogenesis cooperates with weak oncogenes in the MAPK pathway.
