## Supplementary Table4 for "A tyrosine kinase protein interaction map reveals targetable EGFR network oncogenesis in lung cancer"

### Sheet: Sheet1
Supplementary Table 4: Network activity calculation in NSCLC PDX data (Gao et al)
NSCLC PDX	EGFR	CDH1	PIK3R3	DOK5	TNC	PRKD1	VAV3	PARK7	ANKS1B	ALB	EGF	GRB14	SLFN13	AP2B1	CEBPB	TRAF2	EIF4B	SEC61B	PDCD6IP	PTPN11	SOCS3	ABL2	APPL1	USP8	AREG	CAV1	IGF1R	Network-Activity
X.1156	-0.231	-1.145	0.717	0.697	-0.182	1.54	-0.302	0.135	2.738	0.287	0.151	-0.213	0.353	0.173	0.674	-1.452	-0.373	0.23	1.473	0.054	1.18	-0.667	0.829	1.322	-1.542	-0.354	0.477	2.867
X.1172	0.082	-0.804	-0.695	-0.643	-1.971	0.707	0.126	-0.683	-0.1	2.381	0.903	1.789	-1.103	0.151	1.373	-0.698	0.27	0.233	-1.236	-0.027	1.187	0.878	0.542	-0.7	-1.871	-0.613	1.138	-0.336
X.1323	-0.532	0.185	0.238	0.442	-0.091	-1.641	-1.328	0.632	-1.122	0.287	1.248	1.003	0.021	-0.411	-0.412	-0.042	0.481	-0.688	0.512	-0.54	0.726	2.021	-0.106	1.716	-0.712	-0.289	1.301	-5.037
X.1442	0.54	0.475	-0.72	0.442	-0.886	-1.897	0.19	-0.577	-0.1	2.714	-1.972	1.179	0.504	-0.458	-2.307	-0.87	1.439	1.061	-0.002	1.686	-2.376	0.599	1.527	-0.142	-1.183	-3.838	-2.391	6.231
X.1499	-3.519	-1.92	-0.068	-0.892	-1.436	0.213	-1.704	0.539	2.347	-0.924	-0.975	-0.898	1.031	0.94	-1.709	-0.553	1.083	-0.338	0.762	0.844	-0.009	0.531	1.726	0.766	0.263	-0.226	-0.105	-10.301
X.1586	0.852	0.57	1.335	0.442	1.456	0.46	0.836	1.795	-0.1	-0.168	-1.972	-1.111	-0.938	0.89	1.305	-0.887	0.059	0.293	-0.534	-0.842	-0.53	-0.778	0.561	-0.257	0.223	0.214	0.351	5.169
X.1658	-1.059	0.127	1.77	0.442	0.039	0.04	0.39	-1.01	-0.1	0.264	0.393	0.202	0.691	-0.124	1.199	-1.061	0.7	0.118	-0.108	-0.45	0.523	-1.462	0.065	-0.69	-0.014	-0.453	-1.487	5.185
X.1683	-0.325	0.579	0.143	0.816	-0.457	0.478	-1.399	-0.329	-0.1	-0.056	0.459	0.898	1.102	0.872	-0.531	2.88	-1.534	-0.836	-1.228	0.093	-0.619	-0.878	-1.567	-1.841	-1.308	-1.055	-0.648	11.753
X.1725	-0.082	0.652	-0.05	1.096	0.917	-0.187	0.912	-0.598	-2.86	-0.495	-0.323	-1.547	0.174	0.235	0.292	-0.379	0.734	-1.755	-1.24	-0.497	0.224	0.22	0.767	-0.848	0.944	1.021	0.652	-2.291
X.1787	0.755	0.66	-2.317	-0.852	0.761	0.04	-2.665	-0.217	-0.1	-0.584	1.4	0.134	0.913	0.502	-1.586	-0.676	0.047	-0.686	-0.839	1.61	-0.731	0.576	-0.169	-1.586	1.077	0.484	-1.112	2.021
X.1823	1.542	-0.28	-0.147	-1.89	0.075	0.136	1.132	2.789	-0.1	-0.536	-0.743	-1.604	0.473	-0.61	0.123	1.816	1.605	-1.714	-0.524	0.865	1.555	-0.402	1.017	1.633	-0.68	0.105	0.174	-5.336
X.1834	0.668	0.233	-1.669	0.442	1.034	0.136	1.16	-0.819	-0.1	-1.138	-0.551	-0.995	-1.401	-0.245	1.374	0.323	-1.556	0.505	-0.249	-1.253	0.619	0.828	-1.099	-0.12	0.969	0.929	0.764	-5.279
X.1835	0.315	0.375	0.554	-1.316	0.853	0.136	-0.392	-1.981	-0.1	0.268	0.233	0.609	0.552	0.517	0.988	-0.427	-1.371	0.432	-0.206	-0.281	0.95	1.019	0.803	-0.743	1.055	-0.11	0.388	-1.874
X.1934	1.282	-1.541	-0.283	0.442	-0.072	0.601	-1.297	-0.497	-0.1	0.287	-0.303	-0.23	-0.197	0.298	-0.941	-0.36	1.967	-1.727	-0.135	0.706	1.689	-0.078	-0.53	0.337	-0.591	0.666	1.091	-3.704
X.1980	-0.312	0.706	-0.648	0.442	-2.034	0.815	-0.065	-0.419	-0.1	-1.138	1.226	1.161	0.584	0.319	0.032	0.595	0.473	2.178	-1.07	-0.269	0.515	0.854	-1.589	0.541	0.136	0.194	0.774	-2.827
X.1993	0.41	0.29	-0.281	0.442	1.057	0.788	-0.119	0.143	-0.1	0.287	-0.975	0.086	0.451	0.139	-0.699	0.286	-0.427	-0.442	0.429	-0.549	-1.21	-0.064	-0.735	0.56	0.148	0.919	0.568	3.834
X.2017	-1.201	0.506	0.455	0.442	-1.787	0.136	-0.392	0.862	-0.1	-0.924	-1.972	0.772	-2.54	0.007	0.047	0.007	0.198	0.973	0.186	-1.787	-1.382	-2.14	-1.46	-0.034	-0.979	-0.212	-0.133	0.98
X.2042	0.066	0.335	0.981	0.442	0.168	0.548	1.09	-0.56	-0.1	-0.798	0.635	-0.096	-2.18	-4.32	-0.664	0.834	-0.458	-0.342	-0.034	-1.514	-0.683	-1.025	0.489	-0.367	-0.372	-0.668	-0.889	1.904
X.2082	-0.527	1.02	-0.3	0.442	0.858	0.452	0.248	-0.283	-0.1	-0.345	0.686	0.39	1.022	0.837	0.261	-0.207	0.025	0.725	0.402	0.966	-0.059	-0.081	-0.205	-0.972	1.711	0.511	-0.421	1.744
X.2088	-0.268	0.184	-0.605	0.442	-0.603	0.136	0.291	1.882	-0.327	0.287	0.648	0.916	0.319	0.109	0.714	1.128	-0.993	2.044	-0.751	-1.045	0.948	-0.719	-1.692	-0.74	1.105	0.53	0.334	2.548
X.2094	0.013	0.489	1.257	0.442	-0.162	-2.773	0.321	-0.208	-0.1	0.287	0.356	-1.666	0.612	-0.009	-1.033	0.953	0.025	-0.108	1.642	0.068	-0.761	1.222	-0.295	1.391	0.521	-0.417	1.141	-5.49
X.3029	0.533	0.402	1.363	-0.277	0.764	-0.254	0.943	-0.094	-0.1	1.718	0.126	-0.606	-0.872	-0.288	0.594	-0.67	-0.714	-0.046	-0.04	-0.412	-0.125	-0.835	-0.486	0.6	-0.78	0.777	0.299	5.196
X.3237	1.049	0.468	0.06	0.442	1.12	-1.756	0.628	-0.432	-0.1	-0.924	-0.365	-1.016	-0.744	-0.188	0.292	-1	-1.51	-0.379	-0.585	0.896	-0.035	0.091	-0.416	-0.784	1.277	1.038	-0.358	-0.285
X.3843	-0.492	0.713	0.631	0.442	0.111	0.04	0.938	-0.065	-0.1	-0.396	1.069	-0.47	0.816	0.023	-0.049	0.903	-1.015	0.666	0.239	-0.432	-0.982	-1.108	1.37	-0.545	-0.564	-0.091	0.337	4.531
X.4819	0.444	-3.28	-1.721	-3.376	0.467	1.109	0.458	-0.004	1.121	-0.64	0.619	1.313	0.355	0.64	0.664	-0.443	0.844	-0.399	3.135	2.108	-0.615	1.4	0.653	1.502	1.165	0.938	-2.244	-11.203
NSCLC PDX	EGFR-NA	Bestavgresponse	EGFR/KRASmutation	ResponseCategory	ResponseCategory
X.1658	-1.059	-65.1			partial response
X.1683	-0.325	-56.2	S895I		partial response
X.3029	0.533	-51.7			partial response
X.1586	0.852	-23.4		SD	stable
X.1442	0.54	0	G12C	SD	stable
X.1993	0.41	-2.3		PD	stable
X.1835	0.315	-5.5	G12V	SD-->PD	stable
X.2042	0.066	-23.6		SD	stable
X.1725	-0.082	-16.2		SD	stable
X.1323	-0.532	-4.3		PD	stable
X.1823	1.542	36.2		PD	progressive disease.
X.1934	1.282	96.4		PD	progressive disease.
X.3237	1.049	8.1		PD	progressive disease.
X.1787	0.755	95		PD	progressive disease.
X.1834	0.668	10.1		SD-->PD	progressive disease.
X.4819	0.444	297.2	G12C	PD	progressive disease.
X.1172	0.082	46.1	G12R	PD	progressive disease.
X.2094	0.013	102.9	G12C	PD	progressive disease.
X.1156	-0.231	130.4	G12C	PD	progressive disease.
X.2088	-0.268	93.6		PD	progressive disease.
X.1980	-0.312	4.4		SD-->PD	progressive disease.
X.3843	-0.492	80		PD	progressive disease.
X.2082	-0.527	1.2	G12C	SD-->PD	progressive disease.
X.2017	-1.201	45.3		PD	progressive disease.
X.1499	-3.519	98.8		PD	progressive disease.
