## Supplementary Table6 for "A tyrosine kinase protein interaction map reveals targetable EGFR network oncogenesis in lung cancer"

### Sheet: Sheet1
Supplementary Table6: Dacomitnib response data in KRAS mutant NSCLC cell lines
Line	Dacomitnib (IC50)	EGFRNA	KRASmutation
NCIH1573	22.17	5.0163	MUT,G12A
NCIH358	9.27	2.87408	MUT,G12C
NCIH1734	55	2.16463	MUT,G13C
NCIH441	893.23	1.85298	MUT,G12V
NCIH1355	3000	1.10006	MUT,G13C
NCIH23	1256.79	-0.465674	MUT,G12C
NCIH2347	903.13	-1.15514	MUT,L19F
CALU6	1061.53	-1.55306	MUT,Q61K
A549	3168.71	-2.05243	MUT,G12S
